# Multiomics Analysis of the mdx/mTR Mouse Model of Duchenne Muscular Dystrophy

**DOI:** 10.1101/589424

**Authors:** Douglas W Van Pelt, Yalda A Kharaz, Dylan C Sarver, Logan R Eckhardt, Justin T Dzierzawski, Nathaniel P Disser, Alex N Piacentini, Eithne Comerford, Brian McDonagh, Christopher L Mendias

## Abstract

Duchenne muscular dystrophy (DMD) is a progressive neuromuscular disease characterized by extensive muscle weakness. Patients with DMD lack a functional dystrophin protein, which transmits force and organizes the cytoskeleton of skeletal muscle. Multiomic studies evaluate combined changes in the transcriptome, proteome, and metabolome, and have been proposed as a way to obtain novel insight about disease processes from preclinical models. We therefore sought to use this approach to study pathological changes in dystrophic muscles. We evaluated hindlimb muscles of male mdx/mTR mice, which lack a functional dystrophin protein and have deficits in satellite cell abundance and proliferative capacity. Wild type (WT) C57BL/6J mice served as controls. Muscle fiber contractility was measured, along with changes in the transcriptome using RNA sequencing, and in the proteome, metabolome, and lipidome using mass spectroscopy. While mdx/mTR mice displayed gross pathological changes and continued cycles of degeneration and regeneration, we found no differences in fiber contractility between strains. However, there were numerous changes in the transcriptome and proteome related to protein balance, contractile elements, extracellular matrix, and metabolism. There was only a 53% agreement in fold change data between the proteome and transcriptome, highlighting the need to study protein abundance along with gene expression measures. Numerous changes in markers of skeletal muscle metabolism were observed, with dystrophic muscles exhibiting elevated glycolytic metabolites. These findings highlight the utility of multiomics in studying muscle disease, and provide additional insight into the pathological changes in dystrophic muscles that might help to guide evidence-based exercise prescription in DMD patients.
