## Supplemental Table S3 - Metabolomics for "Multiomics Analysis of the mdx/mTR Mouse Model of Duchenne Muscular Dystrophy"

### Sheet: Sheet1
Table S3. Metabolomics data.
Analyte	log2 Fold Change (mdxmTR/WT)	FDR p-value
2-phosphoglycerate and 3-phosphoglycerate	3.3126	0.086567
3-phosphoserine	0.10359	0.68351
6-phosphogluconate	0.91111	0.015749
Acetylphosphate	0.71115	0.069
Adenosine diphosphate	-0.42616	0.015749
Adenosine monophosphate	0.07068	0.83851
Adenosine triphosphate	0.75899	0.089993
Alanine	-0.054544	0.57932
Arginine	0.562	0.024688
Asparagine	0.17641	0.52588
Aspartate	-0.5256	0.024688
Citrate and isocitrate	-0.24993	0.27175
Citrulline	-0.4028	0.1488
Creatine	-0.046456	0.72455
Flavin adenine dinucleotide	-0.13048	0.83851
Fructose-6-phosphate and glucose-6-phosphate	2.7988	0.015749
Fructose-bisphosphate	3.0271	0.015749
Gluconate	-0.43971	0.12783
Glutamate	0.23931	0.3527
Glutamine	0.12008	0.36031
Glycerol-3-phosphate	0.99318	0.28748
Guanosine diphosphate	0.33165	0.22564
Guanosine monophosphate	-0.080062	0.64351
Hexose-phosphate	2.8217	0.024688
Hexoses	0.39215	0.17107
Histidine	-0.24154	0.48947
Homocysteic acid	0.36421	0.28199
Hypoxanthine	0.44634	0.10835
Inosine	0.19839	0.85291
Inosine monophosphate	-0.28954	0.024688
Lysine	0.35621	0.099835
Malate	0.53424	0.042314
Methionine	0.24187	0.28748
N-Acetyl-glucosamine-1-phosphate	0.57992	0.08542
Nicotinamide adenine dinucleotide	-1.2743	0.086567
Nicotinamide adenine dinucleotide phosphate	0.0069807	0.99885
Oleic acid	-0.75295	0.069
Oxidized glutathione	-0.49632	0.085536
Palmitic acid	-0.42274	0.12783
Pantothenate	1.4324	0.028866
Phenylalanine	0.21115	0.31799
Phosphocreatine	0.5251	0.79635
Phosphoenolpyruvate	4.392	0.11561
Proline	-0.26736	0.28748
Reduced glutathione	-0.11665	0.40596
Ribulose 5-phosphate and Xylulose 5-phosphate and ribose- 5-phosphate combined	-0.052753	0.83851
Sedoheptulose 7-phosphate	0.04608	0.83851
Serine	-0.25967	0.17107
Stearic acid	-0.074527	0.69758
Succinate	0.47802	0.41948
Taurine	-0.16157	0.12626
Threonine	0.20027	0.23313
Tryptophan	0.53585	0.069
Tyrosine	0.32137	0.1488
Uric acid	1.6695	0.12379
Uridine diphosphate	0.34758	0.34685
Uridine diphosphate-D-glucose	-0.45981	0.12783
Uridine diphosphate-N-acetyl-D-glucosamine	0.61979	0.024688
Uridine monophosphate	0.26543	0.17107
Uridine triphosphate	0.13042	0.53131
Valine	-0.088308	0.28748
Xanthine	0.075052	0.73504
