## Supplemental Table S4 - Lipidomics for "Multiomics Analysis of the mdx/mTR Mouse Model of Duchenne Muscular Dystrophy"

### Sheet: Sheet1
Table S4. Lipidomics data.
Analyte	log2 Fold Change (mdxmTR/WT)	FDR p-value
CE(18:1); [M+NH4]+@10.84	0.16425	0.97605
CE(18:2); [M+NH4]+@10.69	0.99748	0.44633
CE(20:4); [M+NH4]+@10.53	1.48	0.55054
CE(22:6); [M+NH4]+@10.44	1.9822	0.27003
CL 66:3; [M-2H](2-)@5.74	0.54205	0.13377
CL 70:5; [M-2H](2-)@9.23	0.1545	0.68187
CL 70:7; [M-2H](2-)@5.76	0.0068388	0.83005
CL 72:1; [M-2H](2-)@7.71	-0.26908	0.88231
CL 72:5; [M-2H](2-)@9.47	0.90909	0.082413
CL 72:6; [M-2H](2-)@9.28	0.54177	0.38238
CL 72:7; [M-2H](2-)@9.12	0.37255	0.32483
CL 72:8; [M-2H](2-)@8.92	0.26966	0.76777
CL 74:1; [M-2H](2-)@6.78	0.4704	0.44259
CL 74:10; [M-2H](2-)@8.94	-1.4595	0.082413
CL 74:11; [M-2H](2-)@8.76	-0.34223	0.47034
CL 74:3; [M-2H](2-)@6.36	0.53887	0.2791
CL 74:7; [M-2H](2-)@9.36	0.76057	0.18788
CL 74:8; [M-2H](2-)@9.17	0.089864	0.81353
CL 76:10; [M-2H](2-)@9.21	0.038864	0.85938
CL 76:11; [M-2H](2-)@9.01	-1.2031	0.082413
CL 76:12; [M-2H](2-)@8.84	-0.5742	0.32483
CL 76:9; [M-2H](2-)@9.29	0.54822	0.30558
CL 78:12; [M-2H](2-)@9.07	-0.27372	0.78804
CL 78:13; [M-2H](2-)@8.93	-0.14775	0.81326
CL 80:15; [M-2H](2-)@8.93	-0.5846	0.19732
DG 30:0; [M+NH4]+@7.32	-0.86377	0.074362
DG 31:0; [M+NH4]+@7.60	0.18836	0.38755
DG 32:0; [M+NH4]+@7.85	-0.66073	0.25412
DG 32:1; [M+NH4]+@7.42	-0.254	0.47547
DG 32:2; [M+NH4]+@7.02	-1.2041	0.043071
DG 33:0; [M+NH4]+@8.16	-0.61145	0.065037
DG 33:1; [M+NH4]+@7.70	-0.90644	0.043736
DG 33:2; [M+NH4]+@7.31	-1.2245	0.021476
DG 34:0; [M+NH4]+@8.34	-0.8676	0.010486
DG 34:2; [M+NH4]+@7.57	-0.96455	0.032675
DG 34:3; [M+NH4]+@7.13	-0.74364	0.044149
DG 34:4; [M+NH4]+@6.77	-1.2808	0.080075
DG 35:0; [M+NH4]+@8.57	-0.66679	0.08261
DG 35:1; [M+NH4]+@8.18	-0.73401	0.044567
DG 35:2; [M+NH4]+@7.84	-1.1144	0.032675
DG 35:3; [M+NH4]+@7.41	-1.2371	0.032675
DG 36:0; [M+NH4]+@8.85	-0.21005	0.55544
DG 36:1; [M+NH4]+@8.43	-0.82805	0.093898
DG 36:2; [M+NH4]+@8.03	-0.70896	0.20542
DG 36:3; [M+NH4]+@7.62	-1.0316	0.032675
DG 36:4; [M+NH4]+@7.36	-1.4314	0.021476
DG 36:5; [M+NH4]+@6.94	-0.47052	0.39407
DG 36:6; [M+NH4]+@6.85	-0.7012	0.2083
DG 37:1; [M+NH4]+@8.67	-0.25279	0.68187
DG 37:2; [M+NH4]+@8.30	-0.12802	0.70171
DG 38:1; [M+NH4]+@8.87	0.32672	0.21087
DG 38:2; [M+NH4]+@8.51	-0.73588	0.082413
DG 38:3; [M+NH4]+@8.14	-0.22743	0.5395
DG 38:4; [M+NH4]+@7.93	1.0929	0.052411
DG 38:5; [M+NH4]+@7.56	-0.037895	0.81353
DG 38:6; [M+NH4]+@7.29	0.35954	0.32971
DG 38:7; [M+NH4]+@6.93	-0.5691	0.10451
DG 40:4; [M+NH4]+@8.36	0.3776	0.20588
DG 40:5; [M+NH4]+@8.09	0.50888	0.24003
DG 40:6; [M+NH4]+@7.81	1.1469	0.27003
DG 40:7; [M+NH4]+@7.40	-0.30576	0.31206
DG 40:8; [M+NH4]+@7.10	-0.3779	0.10141
DG 42:6; [M+NH4]+@8.15	-0.13466	0.48873
DG 42:7; [M+NH4]+@7.90	-0.53178	0.08261
DG 42:9; [M+NH4]+@7.30	0.30584	0.39407
FFA(16:0)	-0.4071	0.082413
FFA(18:0)	-0.33529	0.18808
FFA(18:1)	-0.8331	0.052352
FFA(18:2)	-1.0884	0.032675
FFA(20:0)	-0.21712	0.34037
FFA(20:1)	-0.61089	0.14345
FFA(20:2)	-0.72939	0.19756
FFA(20:4) Arachidonic acid	-0.53016	0.16076
FFA(22:0)	-0.091562	0.60155
FFA(22:1)	0.22081	0.56492
FFA(22:2)	0.32966	0.81377
FFA(22:3)	0.18436	0.92567
FFA(24:1)	0.65717	0.31242
FFA(24:2)	1.1271	0.22413
FFA(24:3)	0.94645	0.23551
lysoPC 14:0; [M+H]+@1.05	-0.48753	0.16726
lysoPC 15:0; [M+H]+@1.34	-0.14535	0.55424
lysoPC 16:0; [M+H]+@1.63	0.045721	0.91323
lysoPC 16:1; [M+H]+@1.24	-0.35462	0.32309
lysoPC 17:1; [M+H]+@1.47	-0.43936	0.32309
lysoPC 18:0; [M+H]+@2.41	0.65007	0.14264
lysoPC 18:1; [M+H]+@1.86	0.15609	0.81343
lysoPC 18:2; [M+H]+@1.43	0.18389	0.77619
lysoPC 18:3; [M+H]+@1.10	-0.52081	0.13564
lysoPC 19:0; [M+H]+@2.86	0.34859	0.098315
lysoPC 20:0; [M+H]+@3.40	0.87147	0.22519
lysoPC 20:1; [M+H]+@2.55	1.4058	0.021476
lysoPC 20:2; [M+H]+@1.92	0.027027	0.99876
lysoPC 20:3; [M+H]+@1.49	0.074684	0.95647
lysoPC 20:4; [M+H]+@1.32	-0.16571	0.63885
lysoPC 20:5; [M+H]+@1.00	0.030243	0.88231
lysoPC 22:0; [M+H]+@4.33	0.49642	0.17753
lysoPC 22:1; [M+H]+@3.46	0.92332	0.20713
lysoPC 22:4; [M+H]+@1.75	-0.10389	0.71232
lysoPC 22:5; [M+H]+@1.47	-0.21382	0.55054
lysoPC 22:6; [M+H]+@1.32	-1.0452	0.055398
lysoPC 24:0; [M+H]+@5.24	0.84816	0.19653
lysoPC 24:1; [M+H]+@4.37	0.64003	0.22797
lysoPE 16:0; [M+H]+@1.68	0.19107	0.81838
lysoPE 16:0; [M-H]-@1.68	0.13282	0.7659
lysoPE 18:0; [M+H]+@2.48	-0.54687	0.29851
lysoPE 18:1; [M-H]-@1.83	0.22739	0.86235
lysoPE 18:2; [M-H]-@1.34	-0.15197	0.62955
lysoPE 20:4; [M-H]-@1.32	-0.24336	0.56731
lysoPE 22:4; [M+H]+@1.89	0.075709	0.62208
lysoPE 22:5; [M+H]+@1.50	-0.050833	0.77195
lysoPE 22:6; [M+H]+@1.24	-0.76379	0.13377
MG 17:0; [M+Li]+@3.16	0.05428	0.96005
N-(15Z-tetracosenoyl)-sphing-4-enine; [M-H]-@8.46	-0.34117	0.51582
N-(docosanoyl)-sphing-4-enine; [M-H]-@8.45	-1.2962	0.082413
N-(eicosanoyl)-sphing-4-enine; [M-H]-@7.97	-0.47658	0.27363
N-(hexadecanoyl)-sphing-4-enine; [M-H]-@6.83	0.32426	0.33737
N-(octadecanoyl)-sphing-4-enine; [M-H]-@7.38	-0.40004	0.19845
N-(tetracosanoyl)-sphing-4-enine; [M-H]-@8.90	-0.50568	0.13564
PC 19:0; [M+Na]+@1.20	-1.014	0.10814
PC 28:0; [M-Ac-H]-@5.33	-0.36216	0.38238
PC 29:0; [M-Ac-H]-@5.69	-0.086359	0.81353
PC 29:1; [M+H]+@5.38	-0.13529	0.75372
PC 30:0; [M-Ac-H]-@6.02	-0.18801	0.6237
PC 30:1; [M-Ac-H]-@5.49	-0.39668	0.31242
PC 30:2; [M-Ac-H]-@5.03	-0.47245	0.32787
PC 31:0; [M-Ac-H]-@6.30	-0.3597	0.082413
PC 31:1; [M-Ac-H]-@5.84	-0.049618	0.95647
PC 31:2; [M+H]+@5.31	0.059964	0.96177
PC 32:0; [M+H]+@6.62	0.26704	0.39422
PC 32:1; [M-Ac-H]-@6.12	0.074657	0.81377
PC 32:2; [M-Ac-H]-@5.67	-0.58195	0.32483
PC 32:3; [M+H]+@6.05	-0.68544	0.19732
PC 32:4; [M+H]+@5.46	-0.21499	0.31921
PC 33:0; [M-Ac-H]-@6.89	0.14193	0.63615
PC 33:1; [M-Ac-H]-@6.50	-0.97368	0.056882
PC 33:2; [M-Ac-H]-@6.04	0.65055	0.32947
PC 33:3; [M+H]+@5.52	0.027778	0.97605
PC 34:1; [M+H]+@6.69	0.11763	0.58188
PC 34:2; [M+H]+@6.27	0.04681	0.85564
PC 34:3; [M-Ac-H]-@5.82	0.079586	0.82567
PC 34:4; [M-Ac-H]-@5.55	-0.1134	0.78758
PC 34:5; [M+H]+@5.06	-0.027511	0.86718
PC 34:6; [M+H]+@5.24	0.10147	0.64854
PC 35:1; [M-Ac-H]-@7.13	0.29637	0.59687
PC 35:2; [M-Ac-H]-@6.64	0.51659	0.47034
PC 35:3; [M-Ac-H]-@6.18	0.10661	0.91323
PC 35:4; [M+H]+@5.73	0.78593	0.036581
PC 35:5; [M+H]+@5.53	0.62316	0.10504
PC 36:0; [M-Ac-H]-@7.98	-0.26149	0.52704
PC 36:1; [M+H]+@7.33	0.72151	0.13564
PC 36:1; [M-Ac-H]-@7.40	0.8954	0.068201
PC 36:2; [M+H]+@6.90	1.0191	0.032675
PC 36:3; [M+H]+@6.43	0.39477	0.044567
PC 36:4; [M-Ac-H]-@6.15	-0.010322	0.99763
PC 36:5; [M-Ac-H]-@5.76	0.29623	0.36551
PC 36:6; [M+H]+@5.55	-0.34588	0.31671
PC 36:7; [M+H]+@5.13	-0.33621	0.44966
PC 37:1; [M+H]+@7.66	-0.29884	0.49558
PC 37:1; [M-Ac-H]-@7.76	0.7769	0.17753
PC 37:2; [M-Ac-H]-@7.29	-0.053743	0.83448
PC 37:3; [M-Ac-H]-@6.82	-0.067233	0.98352
PC 37:4; [M-Ac-H]-@6.62	-0.16914	0.81353
PC 37:6; [M+H]+@5.64	0.26932	0.30761
PC 37:7; [M-Ac-H]-@5.33	-0.55056	0.25359
PC 38:1; [M-Ac-H]-@8.07	0.58356	0.25359
PC 38:2; [M-Ac-H]-@7.57	-0.036878	0.97605
PC 38:3; [M-Ac-H]-@7.23	0.34356	0.38238
PC 38:4; [M+H]+@6.95	0.76714	0.068201
PC 38:5; [M+H]+@6.41	-0.037101	0.79167
PC 38:6; [M+H]+@6.16	-0.37883	0.075173
PC 38:7; [M+H]+@5.62	-0.28171	0.54847
PC 38:8; [M+Na]+@5.11	0.083104	0.97605
PC 38:9; [M+H]+@5.07	-0.3927	0.27003
PC 39:4; [M+H]+@7.24	0.44739	0.21667
PC 39:5; [M-Ac-H]-@6.70	-0.33732	0.48873
PC 39:6; [M-Ac-H]-@6.47	-0.52842	0.10643
PC 39:7; [M-Ac-H]-@6.03	-0.40966	0.24003
PC 39:8; [M+H]+@5.50	-1.1326	0.14345
PC 39:8; [M-Ac-H]-@5.48	-0.32603	0.20382
PC 40:0; [M+H]+@9.10	-0.034441	0.93393
PC 40:1; [M+H]+@8.49	0.031816	0.99418
PC 40:10; [M+H]+@5.04	-0.52152	0.28867
PC 40:2; [M+H]+@8.10	0.80399	0.26338
PC 40:4; [M-Ac-H]-@7.38	0.50251	0.29486
PC 40:5; [M+H]+@6.98	0.78164	0.060477
PC 40:6; [M+H]+@6.83	-0.75909	0.13564
PC 40:7; [M-Ac-H]-@6.18	-0.35491	0.5077
PC 40:8; [M+H]+@5.80	-0.35593	0.2791
PC 40:9; [M+H]+@5.24	-0.35742	0.45932
PC 41:1; [M+H]+@8.88	0.73403	0.24625
PC 41:5; [M+H]+@7.36	0.25052	0.75221
PC 41:6; [M-Ac-H]-@7.20	-0.40983	0.35215
PC 42:1; [M-Ac-H]-@9.21	-1.0649	0.22474
PC 42:10; [M+H]+@5.78	-0.73935	0.098315
PC 42:11; [M+H]+@5.52	-0.79746	0.069395
PC 42:2; [M+H]+@8.77	0.32589	0.78993
PC 42:4; [M+H]+@8.01	0.9936	0.13564
PC 42:5; [M+H]+@7.61	0.77638	0.075173
PC 42:6; [M+H]+@7.38	0.41522	0.40927
PC 42:7; [M+H]+@6.71	-0.36662	0.33823
PC 42:8; [M+H]+@6.49	0.14822	0.63885
PC 42:9; [M+H]+@6.01	-0.45848	0.20713
PC 44:11; [M+H]+@5.87	-0.59967	0.16334
PC 44:12; [M-Ac-H]-@5.66	-1.3238	0.026031
PC 44:7; [M+H]+@7.47	0.40674	0.4131
PE 30:0; [M-H]-@6.10	0.18081	0.81343
PE 30:1; [M-H]-@5.57	0.80611	0.10594
PE 31:1; [M-H]-@5.99	-0.56511	0.24391
PE 32:0; [M+H]+@6.72	-0.50632	0.33823
PE 32:1; [M+H]+@6.24	1.043	0.075173
PE 32:2; [M+H]+@5.75	0.60523	0.082413
PE 33:0; [M-H]-@7.07	-0.62597	0.47948
PE 33:1; [M+H]+@6.54	1.1873	0.0485
PE 33:2; [M-H]-@6.07	0.12202	0.76777
PE 34:1; [M+H]+@6.85	1.5678	0.010486
PE 34:2; [M-H]-@6.43	0.25665	0.45944
PE 34:3; [M-H]-@5.96	0.30388	0.51535
PE 34:4; [M-H]-@5.67	0.15313	0.61999
PE 35:1; [M+H]+@7.14	0.2439	0.3409
PE 35:2; [M-H]-@6.75	0.60654	0.45441
PE 35:3; [M-H]-@6.28	0.32608	0.72945
PE 35:4; [M-H]-@6.06	-1.1523	0.12988
PE 36:0; [M-H]-@7.88	-0.27061	0.38238
PE 36:1; [M-H]-@7.46	1.4256	0.044567
PE 36:2; [M+H]+@7.05	0.45072	0.60447
PE 36:3; [M+H]+@6.52	0.92776	0.069395
PE 36:4; [M+H]+@6.28	-0.26074	0.19653
PE 36:5; [M+H]+@5.89	0.55137	0.075173
PE 36:6; [M-H]-@5.57	-0.22932	0.41355
PE 37:1; [M-H]-@7.69	0.52188	0.3409
PE 37:2; [M-H]-@7.31	-0.56758	0.19653
PE 37:4; [M+H]+@6.70	-0.40321	0.20788
PE 37:5; [M-H]-@6.21	0.3913	0.23499
PE 37:6; [M-H]-@5.98	-0.13849	0.78926
PE 38:1; [M-H]-@7.95	0.64466	0.33424
PE 38:2; [M+H]+@7.53	0.72284	0.18808
PE 38:3; [M+H]+@7.24	-0.23706	0.45441
PE 38:3; [M-H]-@7.26	0.15863	0.6018
PE 38:4; [M+H]+@7.02	-0.074064	0.84815
PE 38:5; [M+H]+@6.54	0.24559	0.2083
PE 38:6; [M+H]+@6.26	0.022491	0.74255
PE 38:7; [M+H]+@5.66	0.78508	0.032675
PE 39:4; [M-H]-@7.25	-0.077823	0.81353
PE 39:5; [M-H]-@6.79	0.29802	0.48302
PE 39:6; [M+H]+@6.56	-0.48334	0.17881
PE 39:7; [M-H]-@6.07	-0.24574	0.49558
PE 39:8; [M-H]-@5.64	-0.6701	0.35195
PE 40:1; [M-H]-@8.47	0.087873	0.85325
PE 40:10; [M-H]-@5.12	-0.60574	0.20713
PE 40:2; [M-H]-@8.00	0.066368	0.92567
PE 40:4; [M-H]-@7.44	1.0884	0.010486
PE 40:5; [M+H]+@7.25	0.41617	0.64032
PE 40:6; [M-H]-@6.91	-0.51991	0.33823
PE 40:7; [M+H]+@6.41	0.068207	0.91323
PE 40:8; [M+H]+@5.92	-0.29972	0.32309
PE 40:9; [M+H]+@5.45	-0.081888	0.78926
PE 41:6; [M-H]-@7.09	-0.47666	0.31622
PE 42:1; [M-H]-@8.94	0.022269	0.99073
PE 42:10; [M-H]-@5.73	-0.43788	0.24625
PE 42:11; [M-H]-@5.41	-0.71516	0.16713
PE 42:2; [M-H]-@8.48	-1.0337	0.036581
PE 42:3; [M-H]-@8.12	0.053755	0.76777
PE 42:7; [M+H]+@7.00	-0.18366	0.63859
PE 42:8; [M+H]+@6.54	-0.15472	0.49558
PE 42:9; [M-H]-@6.07	-0.1695	0.55544
PE 44:10; [M-H]-@6.36	0.54996	0.19483
PE 44:11; [M+H]+@5.96	-0.65704	0.075173
PE 44:12; [M+H]+@5.67	-0.74287	0.16713
PE 44:12; [M-H]-@5.71	-0.75407	0.032675
PE 44:7; [M-H]-@7.51	-0.65531	0.31242
PE 46:7; [M+H]+@7.97	0.43878	0.97605
PG 32:0; [M-H]-@5.75	0.23411	0.38238
PG 32:1; [M-H]-@5.25	0.57723	0.22152
PG 33:0; [M-H]-@6.05	-0.25575	0.66516
PG 33:1; [M-H]-@5.56	-0.5504	0.082413
PG 34:1; [M-H]-@5.78	0.36113	0.38238
PG 34:2; [M-H]-@5.36	0.40795	0.47255
PG 34:3; [M-H]-@4.97	0.018348	0.82567
PG 35:1; [M-H]-@6.15	0.43068	0.38238
PG 36:0; [M-H]-@6.89	-0.13202	0.72945
PG 36:2; [M-H]-@5.84	0.61804	0.19653
PG 36:3; [M-H]-@5.39	1.2992	0.098315
PG 36:4; [M-H]-@4.89	0.26501	0.52568
PG 36:5; [M-H]-@4.31	1.4628	0.44633
PG 38:3; [M-H]-@5.90	0.36771	0.54578
PG 38:4; [M-H]-@6.07	0.96345	0.092513
PG 38:5; [M-H]-@5.52	1.0978	0.13474
PG 38:6; [M-H]-@5.34	-0.56324	0.3749
PG 38:7; [M-H]-@4.33	2.0116	0.082413
PG 40:5; [M-H]-@6.03	0.72021	0.082413
PG 40:6; [M-H]-@5.98	-0.081205	0.7436
PG 40:7; [M-H]-@5.02	1.83	0.08261
PG 40:8; [M-H]-@4.67	2.2236	0.11526
PG 42:10; [M-H]-@4.56	2.8176	0.077381
PG 42:9; [M-H]-@4.79	2.2183	0.052352
PG 44:11; [M-H]-@4.77	2.5524	0.075173
PG 44:12; [M-H]-@4.48	2.5813	0.16726
PI 36:2; [M-H]-@5.91	1.0868	0.12988
PI 36:4; [M-H]-@5.25	1.1771	0.021476
PI 38:3; [M-H]-@6.10	0.45044	0.13377
PI 38:4; [M-H]-@5.87	0.21834	0.57994
PI 38:5; [M-H]-@5.33	0.90787	0.052352
PI 40:5; [M-H]-@5.98	0.6708	0.20788
PI 40:6; [M-H]-@5.78	0.33687	0.44966
PI 40:7; [M-H]-@5.26	-0.39752	0.36155
plasmenyl-PC 18:0; [M+Na]+@1.82	-0.11056	0.78843
plasmenyl-PC 44:4; [M+Na]+@8.51	0.4759	0.65493
plasmenyl-PE 30:0; [M-H]-@6.47	-0.62451	0.22519
plasmenyl-PE 32:0; [M-H]-@7.11	-0.36615	0.21326
plasmenyl-PE 32:1; [M-H]-@6.58	-0.10815	0.93522
plasmenyl-PE 34:0; [M+H]+@7.67	-0.99217	0.010486
plasmenyl-PE 34:1; [M+H]+@7.13	0.40386	0.32947
plasmenyl-PE 34:2; [M+H]+@6.75	-0.08681	0.62208
plasmenyl-PE 36:1; [M-H]-@7.74	0.043432	0.97605
plasmenyl-PE 36:2; [M+H]+@7.32	-0.22685	0.65768
plasmenyl-PE 36:4; [M+H]+@6.66	0.1567	0.44488
plasmenyl-PE 36:5; [M-H]-@6.29	0.76898	0.082413
plasmenyl-PE 38:1; [M-H]-@8.24	-1.3178	0.082484
plasmenyl-PE 38:2; [M-H]-@7.85	0.021363	0.92567
plasmenyl-PE 38:3; [M-H]-@7.56	0.51442	0.12623
plasmenyl-PE 38:4; [M-H]-@7.22	0.58132	0.044567
plasmenyl-PE 38:5; [M+H]+@6.79	-0.13133	0.48302
plasmenyl-PE 38:6; [M+H]+@6.56	-0.29931	0.12988
plasmenyl-PE 40:4; [M-H]-@7.74	0.474	0.42221
plasmenyl-PE 40:5; [M+H]+@7.43	0.52464	0.093898
plasmenyl-PE 40:6; [M+H]+@7.19	-0.27399	0.29228
plasmenyl-PE 42:4; [M-H]-@8.12	-0.33428	0.55054
plasmenyl-PE 42:5; [M+H]+@7.85	-0.21323	0.56405
plasmenyl-PE 42:6; [M-H]-@7.76	-0.76271	0.08261
PS 38:4; [M-H]-@6.05	0.95101	0.12988
PS 38:6; [M-H]-@5.22	-0.28974	0.62208
PS 40:5; [M-H]-@6.04	0.64821	0.075173
PS 40:6; [M-H]-@5.79	0.038162	0.91323
PS 40:7; [M-H]-@5.34	0.49914	0.17749
PS 40:8; [M-H]-@4.90	0.18109	0.8196
PS 40:9; [M-H]-@4.43	-0.0901	0.97605
PS 42:10; [M-H]-@4.81	0.4027	0.53654
PS 42:7; [M-H]-@6.02	1.0372	0.47034
PS 44:10; [M+H]+@5.34	0.64655	0.27455
PS 44:11; [M+H]+@4.89	-0.22731	0.52568
PS 44:12; [M+H]+@4.70	-0.69845	0.082484
SM 32:1; [M]+@5.16	0.53847	0.068201
SM 33:1; [M]+@5.46	0.69919	0.032675
SM 34:1; [M]+@5.82	1.3299	0.021476
SM 34:2; [M]+@5.39	1.2467	0.082413
SM 35:0; [M]+@6.50	-0.7702	0.25412
SM 35:1; [M]+@5.69	-0.25262	0.55054
SM 36:0; [M]+@6.81	-0.044355	0.86509
SM 36:1; [M]+@6.47	0.61098	0.082413
SM 36:2; [M+Na]+@6.07	-0.28104	0.47368
SM 37:1; [M]+@6.86	-0.16819	0.31671
SM 37:2; [M]+@6.45	0.086617	0.83948
SM 38:0; [M]+@7.45	-0.094189	0.65768
SM 38:1; [M]+@7.31	0.013582	0.98352
SM 38:2; [M]+@6.74	0.094365	0.64854
SM 39:1; [M]+@7.59	0.033063	0.99249
SM 40:1; [M]+@7.76	0.053222	0.95647
SM 40:2; [M]+@7.28	0.16339	0.55544
SM 41:1; [M]+@8.16	0.058016	0.92991
SM 41:2; [M]+@7.59	0.26636	0.38238
SM 42:1; [M]+@8.42	0.18591	0.72468
SM 42:2; [M]+@7.76	0.26389	0.49922
SM 42:4; [M]+@6.93	0.19552	0.71661
SM 43:1; [M]+@8.65	-0.13941	0.81353
SM 43:2; [M]+@8.06	0.45975	0.48873
SM 44:1; [M]+@8.94	0.93039	0.082413
SM 44:2; [M]+@8.41	-0.046123	0.98352
TG 40:0; [M+NH4]+@9.42	-0.45803	0.54144
TG 40:1; [M+NH4]+@9.12	-0.61984	0.33134
TG 42:0; [M+NH4]+@9.75	-0.70397	0.31242
TG 42:1; [M+NH4]+@9.48	-0.68556	0.33823
TG 42:2; [M+NH4]+@9.19	-0.31319	0.45212
TG 44:1; [M+NH4]+@9.76	-0.79402	0.20713
TG 44:2; [M+NH4]+@9.51	-0.49835	0.38935
TG 46:0; [M+NH4]+@10.26	-1.0481	0.10009
TG 46:1; [M+NH4]+@10.03	-1.0789	0.10451
TG 46:2; [M+NH4]+@9.78	-0.84316	0.25412
TG 46:3; [M+NH4]+@9.59	-0.30569	0.48604
TG 48:0; [M+NH4]+@10.51	-1.095	0.0485
TG 48:1; [M+NH4]+@10.27	-1.1094	0.044149
TG 48:2; [M+NH4]+@10.05	-0.90006	0.1725
TG 48:3; [M+NH4]+@9.82	-0.72882	0.33134
TG 49:0; [M+NH4]+@10.65	-0.79975	0.036581
TG 49:1; [M+NH4]+@10.46	-0.76661	0.08261
TG 49:2; [M+NH4]+@10.24	-0.6349	0.18228
TG 49:3; [M+NH4]+@10.00	-0.37081	0.45441
TG 50:0; [M+NH4]+@10.75	-0.89622	0.032675
TG 50:1; [M+NH4]+@10.52	-0.8523	0.075173
TG 50:2; [M+NH4]+@10.30	-0.76205	0.18808
TG 50:3; [M+NH4]+@10.09	-0.64769	0.31921
TG 50:4; [M+NH4]+@9.88	-0.66902	0.32947
TG 50:5; [M+NH4]+@9.69	-0.46804	0.4989
TG 51:1; [M+NH4]+@10.68	-0.89884	0.096755
TG 51:2; [M+NH4]+@10.49	-0.55554	0.3331
TG 51:3; [M+NH4]+@10.29	-0.46945	0.38238
TG 51:4; [M+NH4]+@10.08	-0.33477	0.47948
TG 51:5; [M+NH4]+@9.86	-0.024989	0.62537
TG 52:0; [M+NH4]+@11.00	-0.64664	0.082413
TG 52:1; [M+NH4]+@10.79	-0.95991	0.075173
TG 52:2; [M+NH4]+@10.54	-0.61839	0.24119
TG 52:3; [M+NH4]+@10.33	-0.53449	0.32483
TG 52:4; [M+NH4]+@10.13	-0.53474	0.36291
TG 52:5; [M+NH4]+@9.96	-0.42863	0.47034
TG 52:6; [M+NH4]+@9.79	-0.43338	0.50743
TG 52:7; [M+NH4]+@9.63	-0.41132	0.50922
TG 53:0; [M+NH4]+@11.13	0.13011	0.6237
TG 53:1; [M+NH4]+@10.91	-0.31009	0.33823
TG 53:2; [M+NH4]+@10.71	-0.76379	0.18332
TG 53:3; [M+NH4]+@10.52	-0.22991	0.52568
TG 53:4; [M+NH4]+@10.33	-0.20915	0.52521
TG 53:5; [M+NH4]+@10.14	-0.28849	0.52568
TG 54:1; [M+NH4]+@11.03	-0.32807	0.55054
TG 54:2; [M+NH4]+@10.82	-0.33603	0.46334
TG 54:3; [M+NH4]+@10.60	-0.25027	0.5077
TG 54:4; [M+NH4]+@10.40	0.18126	0.62208
TG 54:5; [M+NH4]+@10.20	-0.20166	0.55054
TG 54:6; [M+NH4]+@10.02	-0.27505	0.52704
TG 54:7; [M+NH4]+@9.88	-0.34555	0.54581
TG 54:8; [M+NH4]+@9.68	-0.38855	0.55544
TG 55:3; [M+NH4]+@10.75	-0.074876	0.62208
TG 55:6; [M+NH4]+@10.31	0.293	0.59857
TG 55:7; [M+NH4]+@10.12	-0.10088	0.68451
TG 56:2; [M+NH4]+@11.05	0.1382	0.77195
TG 56:3; [M+NH4]+@10.85	-0.05307	0.64854
TG 56:4; [M+NH4]+@10.67	-0.23651	0.48302
TG 56:5; [M+NH4]+@10.51	-0.1527	0.57994
TG 56:6; [M+NH4]+@10.33	-0.29834	0.39793
TG 56:7; [M+NH4]+@10.20	-0.0087833	0.67095
TG 56:8; [M+NH4]+@9.99	-0.26534	0.55054
TG 56:9; [M+NH4]+@9.80	-0.23103	0.6237
TG 57:3; [M+NH4]+@10.96	1.1481	0.28492
TG 57:7; [M+NH4]+@10.33	0.27087	0.77195
TG 57:8; [M+NH4]+@10.13	-0.1208	0.64032
TG 58:10; [M+NH4]+@9.91	0.49705	0.62208
TG 58:11; [M+NH4]+@9.75	0.0066503	0.75124
TG 58:12; [M+NH4]+@9.58	0.11683	0.89302
TG 58:3; [M+NH4]+@11.07	0.19381	0.96688
TG 58:4; [M+NH4]+@10.87	-0.16666	0.56405
TG 58:5; [M+NH4]+@10.75	-0.024962	0.81888
TG 58:6; [M+NH4]+@10.57	-0.19661	0.53654
TG 58:7; [M+NH4]+@10.40	-0.27203	0.48302
TG 58:8; [M+NH4]+@10.28	-0.17688	0.59857
TG 58:9; [M+NH4]+@10.09	-0.17135	0.62208
TG 60:10; [M+NH4]+@10.15	0.093328	0.85325
TG 60:11; [M+NH4]+@10.01	-0.070299	0.81294
TG 60:12; [M+NH4]+@9.88	-0.015202	0.96005
TG 60:13; [M+NH4]+@9.69	0.15971	0.77527
TG 60:6; [M+NH4]+@10.80	-0.13926	0.61803
TG 60:7; [M+NH4]+@10.59	-0.47907	0.37735
TG 60:8; [M+NH4]+@10.52	-0.18595	0.67752
TG 60:9; [M+NH4]+@10.31	-0.19207	0.58397
